# Multi-omics profiling reveals atypical sugar utilization and identifies a key membrane composition regulator in *Streptococcus pneumoniae*

**DOI:** 10.1101/2025.06.13.659575

**Authors:** Vincent de Bakker, Xue Liu, Jonah Tang, Matthew Barbisan, Jonathon L. Baker, Jan-Willem Veening

**Author notes:** Correspondence to Jan-Willem Veening.

## Abstract

The human body comprises many different microenvironments, each with their own challenges for microorganisms to overcome in order to survive, and possibly cause infection. The human pathogen *Streptococcus pneumoniae* is notoriously flexible in this regard, and can adapt to a wide range of host niches, including the nasopharynx, lungs, and cerebrospinal fluid. However, the molecular and genetic underpinnings of this ability remain largely obscure. In this work, using infection-mimicking growth conditions we demonstrate that niche adaptation imposes genome-wide changes on multiple levels, including gene essentiality, expression and membrane lipid composition. In general, we show that gene expression and fitness profiling couple orthogonal sets of genes to environmental stimuli. For instance, N-acetylglucosamine (GlcNAc) import (*manLMN*) and catabolism (*nagAB*) genes were required for growth on this sugar, but not differentially expressed in its presence, whereas other amino sugar metabolism pathways were upregulated, but not essential. Surprisingly, we found that pneumococci do not necessarily prefer glucose over GlcNAc and that uptake of GlcNAc in absence of subsequent catabolism was toxic. Moreover, we identified a previously overlooked fatty acid saturation regulator, FasR, controlling membrane composition, rendering it important during heat stress. A fundamental understanding of how genes contribute to bacterial niche adaptation, including nutrient availability or temperature fluctuations, is crucial for understanding successful antibiotic therapy and vaccination strategies and the development of novel anti-infectives.
