## Supplementary Table 11 for "Multi-omics profiling reveals atypical sugar utilization and identifies a key membrane composition regulator in *Streptococcus pneumoniae*"

### Sheet: Sheet1
Sample	Temperature_C	Strain	aTc_ngmL	IPTG_mM	Replicate	lauric	myristic	myristoleic	palmitic	palmitoleic	stearic	vaccenic	eicosanoic
PfmDs_30_aTc+_IPTG-_1	30	Plac-fakB3--Ptet-fabM--Dspv0647	50	0	1	2.01337	5.39127	1.085	47.5771	9.8623	14.3878	19.1179	0.565306
PfmDs_30_aTc+_IPTG-_2	30	Plac-fakB3--Ptet-fabM--Dspv0647	50	0	2	1.63194	4.52862	0.874182	50.1973	8.14856	17.9135	16.1544	0.551493
PfmDs_30_aTc+_IPTG-_3	30	Plac-fakB3--Ptet-fabM--Dspv0647	50	0	3	1.79228	4.84755	0.999652	49.9705	8.56585	17.0942	15.9206	0.809378
PfmDs_30_aTc+_IPTG-_4	30	Plac-fakB3--Ptet-fabM--Dspv0647	50	0	4	1.69598	4.85101	0.782273	51.1069	8.2145	18.1028	14.5974	0.649128
PfmDs_30_aTc+_IPTG+_1	30	Plac-fakB3--Ptet-fabM--Dspv0647	50	1	1	1.83052	5.10746	0.672857	54.1853	6.29831	19.1702	11.6313	1.10403
PfmDs_30_aTc+_IPTG+_2	30	Plac-fakB3--Ptet-fabM--Dspv0647	50	1	2	1.53618	4.15922	0.620592	56.1211	5.86264	21.5843	9.16564	0.95029
PfmDs_30_aTc+_IPTG+_3	30	Plac-fakB3--Ptet-fabM--Dspv0647	50	1	3	1.60106	4.58667	0.587169	55.6238	6.00926	20.6936	9.74974	1.14868
PfmDs_30_aTc+_IPTG+_4	30	Plac-fakB3--Ptet-fabM--Dspv0647	50	1	4	1.63142	4.34024	0.93397	51.1154	7.73676	19.5094	14.4334	0.299506
PfmDs_30_aTc-_IPTG+_1	30	Plac-fakB3--Ptet-fabM--Dspv0647	0	1	1	3.39398	6.12154	1.30779	55.2166	7.53654	15.6311	9.80011	0.992326
PfmDs_30_aTc-_IPTG+_2	30	Plac-fakB3--Ptet-fabM--Dspv0647	0	1	2	3.00688	5.50977	1.07332	56.4802	7.03546	18.8525	7.33248	0.709324
PfmDs_30_aTc-_IPTG+_3	30	Plac-fakB3--Ptet-fabM--Dspv0647	0	1	3	2.73237	4.99796	1.11733	56.9143	6.31055	20.2564	7.26559	0.405493
PfmDs_30_aTc-_IPTG+_4	30	Plac-fakB3--Ptet-fabM--Dspv0647	0	1	4	3.05581	5.4765	1.24022	55.5101	7.55703	17.6457	8.96414	0.550461
PfmDs_30_aTc-_IPTG-_1	30	Plac-fakB3--Ptet-fabM--Dspv0647	0	0	1	3.4658	6.42799	1.42792	52.1215	9.35138	13.529	13.0226	0.653882
PfmDs_30_aTc-_IPTG-_2	30	Plac-fakB3--Ptet-fabM--Dspv0647	0	0	2	3.29057	6.1868	1.17453	55.6125	6.98709	16.061	9.77221	0.915346
PfmDs_30_aTc-_IPTG-_3	30	Plac-fakB3--Ptet-fabM--Dspv0647	0	0	3	2.89659	5.47001	1.2604	51.732	8.83014	15.2904	14.3031	0.217349
PfmDs_30_aTc-_IPTG-_4	30	Plac-fakB3--Ptet-fabM--Dspv0647	0	0	4	3.07593	5.8526	1.32238	52.467	8.3043	15.3927	13.1151	0.469911
PsDs_30_aTc-_IPTG-_1	30	Ptet-spv0647--Dspv0647	0	0	1	3.44446	6.64296	1.32852	53.0901	8.61855	13.7365	12.4318	0.707036
PsDs_30_aTc-_IPTG-_2	30	Ptet-spv0647--Dspv0647	0	0	2	3.27137	6.25649	1.30591	54.426	7.69317	15.4248	10.7964	0.825909
PsDs_30_aTc-_IPTG-_3	30	Ptet-spv0647--Dspv0647	0	0	3	3.0301	5.77748	1.25299	55.8974	7.15608	17.8557	8.48306	0.547226
PsDs_30_aTc-_IPTG-_4	30	Ptet-spv0647--Dspv0647	0	0	4	2.9503	5.47942	1.24101	53.639	7.88032	16.9376	11.5144	0.357907
PsDs_30_aTc+_IPTG-_1	30	Ptet-spv0647--Dspv0647	50	0	1	2.3841	5.53273	1.05717	53.4369	7.16831	16.2502	13.3514	0.819149
PsDs_30_aTc+_IPTG-_2	30	Ptet-spv0647--Dspv0647	50	0	2	2.12904	4.97258	1.09194	53.4087	7.30822	16.6801	13.8117	0.597753
PsDs_30_aTc+_IPTG-_3	30	Ptet-spv0647--Dspv0647	50	0	3	2.00492	4.43967	1.02656	52.2279	7.53424	17.8234	14.5231	0.420119
PsDs_30_aTc+_IPTG-_4	30	Ptet-spv0647--Dspv0647	50	0	4	2.02236	4.76725	0.919733	53.5507	7.06468	19.9539	11.1623	0.559093
WT_30_aTc-_IPTG-_1	30	WT	0	0	1	2.24227	5.2951	0.835978	51.4676	8.19463	15.048	16.0943	0.822149
WT_30_aTc-_IPTG-_2	30	WT	0	0	2	2.08628	5.01442	1.0461	53.3107	6.97561	17.164	13.1971	1.20575
WT_30_aTc-_IPTG-_3	30	WT	0	0	3	1.90845	4.74714	0.9321	53.6578	6.86411	17.8861	13.2604	0.743825
WT_30_aTc-_IPTG-_4	30	WT	0	0	4	1.72597	4.05123	0.895701	53.106	6.72383	20.1	12.7448	0.652394
WT_30_aTc+_IPTG-_1	30	WT	50	0	1	2.37924	5.44413	1.32159	50.0924	8.62625	14.8048	16.8138	0.517703
WT_30_aTc+_IPTG-_2	30	WT	50	0	2	2.19702	5.06075	1.15095	53.3388	7.54361	17.1509	12.6706	0.887286
WT_30_aTc+_IPTG-_3	30	WT	50	0	3	1.87723	4.71364	0.489321	54.8648	5.28035	22.8086	8.9799	0.986138
WT_30_aTc+_IPTG-_4	30	WT	50	0	4	2.0048	4.76479	0.892854	53.0529	7.21182	19.1292	12.0851	0.858473
PfmDs_37_aTc+_IPTG-_4	37	Plac-fakB3--Ptet-fabM--Dspv0647	50	0	4	1.7973	5.7988	0.966407	49.8229	9.31037	15.2971	16.5863	0.420859
PfmDs_37_aTc+_IPTG+_4	37	Plac-fakB3--Ptet-fabM--Dspv0647	50	1	4	1.59395	5.01223	0.827376	42.6615	12.6821	11.6482	25.473	0.101714
PfmDs_37_aTc-_IPTG+_4	37	Plac-fakB3--Ptet-fabM--Dspv0647	0	1	4	6.05814	9.36059	1.3902	55.9684	6.15487	14.6308	6.27316	0.163814
PfmDs_37_aTc-_IPTG-_4	37	Plac-fakB3--Ptet-fabM--Dspv0647	0	0	4	5.04202	9.52467	0.918746	58.6175	3.89714	18.3364	3.3951	0.268377
PfmDs_37_aTc+_IPTG-_2	37	Plac-fakB3--Ptet-fabM--Dspv0647	50	0	2	2.34582	6.81706	1.48812	39.8717	14.3065	7.70811	27.4114	0.0513293
PfmDs_37_aTc+_IPTG-_3	37	Plac-fakB3--Ptet-fabM--Dspv0647	50	0	3	2.52744	6.85046	1.69274	38.034	16.8426	6.23206	27.8146	0.00608312
PfmDs_37_aTc+_IPTG-_1	37	Plac-fakB3--Ptet-fabM--Dspv0647	50	0	1	1.99946	6.19363	0.357819	53.989	6.76446	16.9119	13.209	0.574791
PfmDs_37_aTc+_IPTG+_2	37	Plac-fakB3--Ptet-fabM--Dspv0647	50	1	2	2.18845	5.93884	1.39918	34.6719	18.7495	5.23523	31.8165	0.000410656
PfmDs_37_aTc+_IPTG+_3	37	Plac-fakB3--Ptet-fabM--Dspv0647	50	1	3	2.16903	5.97719	1.28922	34.4095	19.3172	4.70441	32.131	0.00241167
PfmDs_37_aTc+_IPTG+_1	37	Plac-fakB3--Ptet-fabM--Dspv0647	50	1	1	1.83041	5.23726	0.79196	44.4782	10.2298	12.8871	24.3246	0.220698
PfmDs_37_aTc-_IPTG+_2	37	Plac-fakB3--Ptet-fabM--Dspv0647	0	1	2	7.48829	11.7115	2.3853	52.6684	7.88644	11.0156	6.83711	0.00735933
PfmDs_37_aTc-_IPTG+_3	37	Plac-fakB3--Ptet-fabM--Dspv0647	0	1	3	8.05464	11.9103	2.20755	50.2361	10.2265	8.53634	8.82841	0.000154811
PfmDs_37_aTc-_IPTG+_1	37	Plac-fakB3--Ptet-fabM--Dspv0647	0	1	1	5.3596	8.6349	0.548756	58.4476	4.87868	18.7761	2.62671	0.727647
PfmDs_37_aTc-_IPTG-_2	37	Plac-fakB3--Ptet-fabM--Dspv0647	0	0	2	7.40558	13.0131	1.83261	50.3013	9.68931	8.4193	9.33877	0
PfmDs_37_aTc-_IPTG-_3	37	Plac-fakB3--Ptet-fabM--Dspv0647	0	0	3	7.84055	13.4905	1.97668	49.3313	11.1013	6.81502	9.43889	0.00582667
PfmDs_37_aTc-_IPTG-_1	37	Plac-fakB3--Ptet-fabM--Dspv0647	0	0	1	4.94715	9.67544	0.848514	57.6228	4.47054	19.6708	2.35846	0.406284
PsDs_37_aTc-_IPTG-_4	37	Ptet-spv0647--Dspv0647	0	0	4	5.25641	9.81774	0.953688	57.5497	4.54396	16.8426	4.89571	0.140177
PsDs_37_aTc-_IPTG-_1	37	Ptet-spv0647--Dspv0647	0	0	1	4.81251	9.22657	0.751204	58.1852	4.14085	19.9004	2.60477	0.378492
PsDs_37_aTc-_IPTG-_2	37	Ptet-spv0647--Dspv0647	0	0	2	5.99046	10.3663	1.08501	57.6974	4.53772	16.0806	4.1107	0.131785
PsDs_37_aTc-_IPTG-_3	37	Ptet-spv0647--Dspv0647	0	0	3	5.76067	10.5614	1.0827	57.301	4.95419	15.6963	4.47804	0.165761
PsDs_37_aTc+_IPTG-_4	37	Ptet-spv0647--Dspv0647	50	0	4	2.81205	7.01051	1.08547	49.3265	10.8234	12.8753	15.8377	0.229061
PsDs_37_aTc+_IPTG-_1	37	Ptet-spv0647--Dspv0647	50	0	1	3.0274	7.55454	1.10523	50.2508	9.07296	13.0575	15.3341	0.59759
PsDs_37_aTc+_IPTG-_2	37	Ptet-spv0647--Dspv0647	50	0	2	3.06091	7.61006	1.20425	51.5039	8.67049	12.416	14.902	0.632395
PsDs_37_aTc+_IPTG-_3	37	Ptet-spv0647--Dspv0647	50	0	3	2.78181	6.97593	1.08963	53.6417	7.36289	15.6596	11.8572	0.631231
WT_37_aTc-_IPTG-_4	37	WT	0	0	4	2.89912	6.62056	1.10353	51.0242	9.13567	12.5878	16.2171	0.412006
WT_37_aTc-_IPTG-_1	37	WT	0	0	1	3.06899	7.20069	0.467421	55.6834	6.87964	15.0641	9.9955	1.64031
WT_37_aTc-_IPTG-_2	37	WT	0	0	2	3.28237	7.69195	0.905148	55.055	6.7268	13.2796	11.5331	1.52608
WT_37_aTc-_IPTG-_3	37	WT	0	0	3	2.78852	6.85137	0.958702	57.4005	5.41772	17.4035	8.02297	1.15674
WT_37_aTc+_IPTG-_4	37	WT	50	0	4	2.96048	6.64462	1.13193	47.2749	11.9115	10.5899	19.4149	0.071809
WT_37_aTc+_IPTG-_1	37	WT	50	0	1	2.62501	6.44614	0.221069	56.8571	5.50996	18.0074	8.40182	1.9315
WT_37_aTc+_IPTG-_2	37	WT	50	0	2	3.6528	7.75602	1.24024	52.6542	8.12832	11.227	14.7751	0.566339
WT_37_aTc+_IPTG-_3	37	WT	50	0	3	3.05785	6.58858	1.19923	53.5396	7.2858	14.8707	12.8039	0.654311
PfmDs_40_aTc+_IPTG-_4	40	Plac-fakB3--Ptet-fabM--Dspv0647	50	0	4	1.69718	5.37828	0.958132	51.7839	8.69612	16.9368	14.3721	0.177539
PfmDs_40_aTc+_IPTG+_4	40	Plac-fakB3--Ptet-fabM--Dspv0647	50	1	4	1.89249	6.06973	1.05964	50.7691	8.42533	15.5821	15.9225	0.279144
PfmDs_40_aTc-_IPTG+_4	40	Plac-fakB3--Ptet-fabM--Dspv0647	0	1	4	8.50072	11.2946	1.10515	57.2777	2.69438	17.7713	1.24129	0.114902
PfmDs_40_aTc-_IPTG-_4	40	Plac-fakB3--Ptet-fabM--Dspv0647	0	0	4	5.32174	9.2666	0.933015	58.2429	2.95643	20.0098	3.06071	0.208869
PfmDs_40_aTc+_IPTG-_2	40	Plac-fakB3--Ptet-fabM--Dspv0647	50	0	2	2.79856	7.40094	1.75325	38.2405	19.3644	6.27479	24.1675	0
PfmDs_40_aTc+_IPTG-_3	40	Plac-fakB3--Ptet-fabM--Dspv0647	50	0	3	2.6355	6.87502	1.62684	39.8532	16.5874	7.98509	24.4346	0.00235881
PfmDs_40_aTc+_IPTG-_1	40	Plac-fakB3--Ptet-fabM--Dspv0647	50	0	1	1.99293	6.25127	0.83465	54	6.71786	18.6654	10.8223	0.715609
PfmDs_40_aTc+_IPTG+_2	40	Plac-fakB3--Ptet-fabM--Dspv0647	50	1	2	2.47654	6.83441	1.47056	38.5286	17.543	7.0852	26.0614	0.000213513
PfmDs_40_aTc+_IPTG+_3	40	Plac-fakB3--Ptet-fabM--Dspv0647	50	1	3	2.64809	6.82003	1.56193	37.274	19.2461	6.02142	26.4244	0.0041368
PfmDs_40_aTc+_IPTG+_1	40	Plac-fakB3--Ptet-fabM--Dspv0647	50	1	1	1.94916	6.10148	0.737955	53.1797	7.08396	18.0826	11.8084	1.05682
PfmDs_40_aTc-_IPTG+_2	40	Plac-fakB3--Ptet-fabM--Dspv0647	0	1	2	11.842	14.9748	2.06672	50.6762	7.89854	8.38862	4.15311	0
PfmDs_40_aTc-_IPTG+_3	40	Plac-fakB3--Ptet-fabM--Dspv0647	0	1	3	11.6282	14.3945	2.59265	51.2411	5.27687	12.0196	2.84009	0.00707046
PfmDs_40_aTc-_IPTG+_1	40	Plac-fakB3--Ptet-fabM--Dspv0647	0	1	1	7.38548	10.4106	0.782363	57.1114	2.41374	20.6103	1.09073	0.195354
PfmDs_40_aTc-_IPTG-_2	40	Plac-fakB3--Ptet-fabM--Dspv0647	0	0	2	9.17507	15.301	2.07493	49.38	9.52999	7.6627	6.86813	0.00809443
PfmDs_40_aTc-_IPTG-_3	40	Plac-fakB3--Ptet-fabM--Dspv0647	0	0	3	8.72961	14.056	1.95435	49.9146	9.06089	8.99685	7.28191	0.00586284
PfmDs_40_aTc-_IPTG-_1	40	Plac-fakB3--Ptet-fabM--Dspv0647	0	0	1	7.4115	13.0236	0.926483	55.6991	4.42849	15.5009	2.80982	0.200085
PsDs_40_aTc-_IPTG-_4	40	Ptet-spv0647--Dspv0647	0	0	4	6.64008	11.9337	1.14672	54.0844	5.52923	14.0855	6.45271	0.127597
PsDs_40_aTc-_IPTG-_1	40	Ptet-spv0647--Dspv0647	0	0	1	6.74197	11.9365	0.966517	55.2569	5.03637	16.0738	3.67717	0.310816
PsDs_40_aTc-_IPTG-_2	40	Ptet-spv0647--Dspv0647	0	0	2	6.79688	11.9693	1.14314	54.4159	5.78974	14.2582	5.33447	0.292325
PsDs_40_aTc-_IPTG-_3	40	Ptet-spv0647--Dspv0647	0	0	3	7.07701	12.3903	1.49288	52.9078	6.25872	13.578	6.14939	0.145836
PsDs_40_aTc+_IPTG-_4	40	Ptet-spv0647--Dspv0647	50	0	4	3.04513	9.19296	1.05608	45.7107	14.2197	8.57145	18.1377	0.0662836
PsDs_40_aTc+_IPTG-_1	40	Ptet-spv0647--Dspv0647	50	0	1	3.37003	9.55779	1.25945	47.6556	10.8906	8.82191	18.2669	0.177749
PsDs_40_aTc+_IPTG-_2	40	Ptet-spv0647--Dspv0647	50	0	2	3.2413	8.9583	1.17594	47.9862	11.5882	10.9624	15.9628	0.124856
PsDs_40_aTc+_IPTG-_3	40	Ptet-spv0647--Dspv0647	50	0	3	2.94799	8.65954	1.01952	47.0613	11.7644	10.7616	17.7246	0.0610139
WT_40_aTc-_IPTG-_4	40	WT	0	0	4	3.51214	9.74399	1.1791	47.3821	13.0568	9.60231	15.4962	0.0273721
WT_40_aTc-_IPTG-_1	40	WT	0	0	1	4.29142	10.7967	0.908802	54.5271	6.81147	14.4142	7.71806	0.532334
WT_40_aTc-_IPTG-_2	40	WT	0	0	2	3.61284	9.42654	1.31382	50.6627	9.20082	13.31	12.3041	0.169163
WT_40_aTc-_IPTG-_3	40	WT	0	0	3	4.35995	10.7349	1.36608	48.9543	9.77076	10.3107	14.2731	0.230174
WT_40_aTc+_IPTG-_4	40	WT	50	0	4	3.5836	9.55568	1.10458	48.1595	12.6498	10.1794	14.7283	0.0390762
WT_40_aTc+_IPTG-_1	40	WT	50	0	1	4.55642	10.8915	1.11061	51.5384	8.59621	12.1341	10.9363	0.236579
WT_40_aTc+_IPTG-_2	40	WT	50	0	2	4.12134	10.4793	1.33368	49.6235	9.82381	10.8846	13.5699	0.163902
WT_40_aTc+_IPTG-_3	40	WT	50	0	3	4.03857	10.1152	1.32848	48.0548	11.48	10.1779	14.7148	0.0903281
